# Allele-specific rescue of neurexin behavioral phenotypes by monoamine-targeting compounds

**DOI:** 10.64898/2026.02.06.703315

**Authors:** William R. Smisko, William R. Haury, Michele Perni, Rebecca Kalik, Jhelaine Palo, Brandon L. Bastien, Jadwiga N. Bilchak, Raheem Khadour, Thomas A. Jongens, Matthew S. Kayser, Michael P. Hart

## Abstract

Neurexins are synaptic adhesion molecules associated with neurologic changes in humans, including neurodevelopmental delay, autism, schizophrenia, Tourette syndrome, and seizures. The *NRXN1* gene produces >100 protein isoforms through alternative promoters and extensive splicing, which are differentially impacted by *NRXN1* variants found in patients. Yet pharmacologic targeting of *NRXN1* isoforms or deletions has not been comprehensively studied. Here, we developed a behavioral screening approach in *C. elegans* to identify small molecule compounds that modify the decreased activity levels caused by isoform-specific deletions of neurexin(*nrx-1*). Screening 190 compounds, we discovered that monoamine-targeting compounds differentially improve behavioral phenotypes depending on which *nrx-1* isoforms are disrupted. Broad modulation of monoamine signaling, or antagonism of specific serotonin receptors, are required to increase the activity of both alleles tested. The FDA-approved atypical antipsychotic olanzapine was the sole validated compound achieving Z-scores >2 in both screens, which notably also rescued behavioral phenotypes of *C. elegans* harboring a conserved autism-associated *NRXN1* missense variant (L18Q/L16Q) identified in human patients. In *Drosophila Nrx-1* mutants, olanzapine uniquely and significantly improved activity deficits and extended survival, demonstrating evolutionary conservation of our findings. Multi-behavior testing revealed pharmacological specificity: olanzapine improved both activity and social feeding phenotypes of *nrx-1* alleles, while asenapine maleate improved activity, but worsened social feeding, indicating distinct impacts across behavioral domains. Our findings establish monoamine modulation as a conserved compensatory mechanism for neurexin loss, identify olanzapine as a lead compound for targeting neurexin loss, and demonstrate that allele stratification and pharmacogenomic approaches are needed for precision intervention in behavioral conditions.

Neurexins are synaptic adhesion molecules implicated in autism, schizophrenia, and neurodevelopmental disorders. *NRXN1* produces over 100 isoforms differentially affected by patient variants, yet pharmacologic targeting has not been systematically studied. We developed a *C. elegans* behavioral screen to identify compounds rescuing activity deficits caused by isoform-specific deletions. Screening 190 compounds, we discovered that monoamine-targeting drugs differentially improved behavioral phenotypes depending on which isoforms were disrupted. The FDA-approved antipsychotic olanzapine uniquely achieved robust rescue (Z-scores >2) across all genetic backgrounds tested, including a conserved autism-associated *NRXN1* missense variant (L18Q/L16Q) identified in patients. Olanzapine’s efficacy was conserved in *Drosophila Nrx-1* mutants, improving activity and extending survival. Multi-behavior testing revealed pharmacological specificity: olanzapine rescued both activity and social feeding phenotypes, while asenapine differentially affected behavioral domains. Our findings establish monoamine modulation as a compensatory mechanism for neurexin loss and identify olanzapine as a therapeutic lead for precision intervention in neurexin-associated disorders.
