## Supplemental Table 1 for "Allele-specific rescue of neurexin behavioral phenotypes by monoamine-targeting compounds"

### Sheet: Sheet1
Supplemental Table 1. Small molecule screening results in nrx-1(wy778).
Library well	Cat. No.	Compound Name	Plate 1 Well 1	Plate 1 Well 2	Plate 2 Well 1	Plate 2 well 2		Average	St. Dev.	Z score
2C04	4094	Flutamide	2.21631	2.10643	0.89732	1.67957		1.72491	0.598329	3.21504
2A02	3620	Topiramate	1.54954	2.0531	1.55153	1.5887		1.68572	0.245582	3.0331
2D11	4349	Olanzapine	0.548647	1.67414	2.29961	2.10124		1.65591	0.782949	2.89472
2A03	3737	Asenapine maleate	1.25395	1.40576	1.76096	1.77047		1.54778	0.259194	2.39274
2E09	4652	SAHA	1.58216	1.61782	1.25071			1.48357	0.202442	2.0946
2F08	4857	Amlexanox	1.3833	0.909803	1.78823	1.70218		1.44588	0.397572	1.91964
2C09	4107	Probenecid	2.16506	1.31141	1.45454	0.830124		1.44028	0.55209	1.89366
2D09	4256	Tiagabine hydrochloride	1.05623	2.0337	1.50035	1.09314		1.42086	0.45543	1.80347
1B11	1226	Etoposide	1.03512	2.01623	1.47605	1.1359		1.41582	0.442494	1.78011
1A05	0515	Dobutamine hydrochloride	2.2353	1.24315	1.0184	1.05387		1.38768	0.573626	1.64944
3C02	6343	Rosuvastatin calcium	1.06723	2.20994	1.20949	1.02707		1.37843	0.559836	1.60652
2D06	4231	Nateglinide	1.0338	1.65412	1.20265	1.59601		1.37164	0.301568	1.57499
3B11	6336	Trazodone hydrochloride	1.26651	1.11757	1.42634	1.58939		1.34995	0.203413	1.4743
2F02	4735	Quetiapine hemifumarate	1.05239	1.52689	1.53101	1.25837		1.34216	0.231498	1.43814
2E06	4501	Ribavirin	1.53401	1.78707	1.00737	0.998348		1.3317	0.39353	1.38955
1C11	1706	Acetaminophen	1.83952	1.48976	0.764643	1.17791		1.31796	0.457279	1.32577
1B10	1126	Dexamethasone	1.21285	0.948522	1.58674	1.52033		1.31711	0.294804	1.32182
1C03	1453	Clemastine fumarate	1.31785	1.39189	1.70951	0.842592		1.31546	0.358111	1.31416
1H11	3609	Tizanidine hydrochloride	0.972759	1.60237	1.6806	0.982769		1.30962	0.384549	1.28707
1E04	2578	Benazepril hydrochloride	1.62387	1.05062	0.828708	1.61566		1.27971	0.402987	1.14821
2A11	3784	Sildenafil citrate	0.71191	0.701208	1.90904	1.74387		1.26651	0.650092	1.08689
1E02	2513	Acyclovir	1.08297	1.54318	1.29049	1.14627		1.26573	0.204336	1.08327
1C10	1695	Cisapride	1.00164	1.2749	1.6317	1.14952		1.26444	0.26911	1.0773
2G03	5136	Rizatriptan benzoate	1.81504	1.30465	0.874331	1.06108		1.26377	0.40756	1.07421
1A07	0623	Prazosin hydrochloride	2.04187	1.22294	0.980069	0.746786		1.24792	0.563876	1.00059
2F03	4791	Candesartan	1.49548	1.16938	1.23416	1.08873		1.24694	0.176052	0.996051
1B02	0902	Cimetidine	0.815156	1.33908	1.87984	0.942152		1.24406	0.479011	0.982674
1C04	1470	Flecainide acetate	1.11379	1.33759	1.40348	1.09679		1.23791	0.155639	0.954147
1H03	2815	Valproic acid, sodium salt	1.11768	1.58721	1.10349	1.13041		1.2347	0.235264	0.939216
1G08	3108	Bumetanide	1.76456	1.14812	1.09746	0.922666		1.2332	0.36717	0.932272
1A08	0685	Diltiazem hydrochloride	1.20383	1.49221	1.33987	0.894157		1.23252	0.254478	0.929094
2E11	4712	Salmeterol xinafoate	1.7011	1.25074	0.99587	0.97771		1.23136	0.33706	0.923702
2F05	4799	Capecitabine	1.58032	1.35759	1.18639	0.799065		1.23084	0.329952	0.921313
3A09	5491	Aliskiren hemifumarate	0.768849	0.9723	1.36716	1.80907		1.22934	0.459421	0.914363
2F06	4819	Methylprednisolone	1.39845	1.51451	1.12176	0.857973		1.22317	0.293969	0.885704
1H09	3517	Nebivolol hydrochloride	1.1681	0.881997	1.29179	1.53562		1.21938	0.271851	0.868091
1A04	0475	Dihydroergotamine mesylate	1.6927	1.35031	1.0744	0.751815		1.21731	0.400329	0.858472
2B08	3863	Trovafloxacin mesylate	0.849006	0.702635	1.91467	1.37987		1.21155	0.551709	0.831735
1C07	1530	Lovastatin	1.18215	0.963379	1.34882	1.33598		1.20758	0.179552	0.813327
1A10	0713	Cyclothiazide	1.38816	1.52825	1.07981	0.77461		1.19271	0.335829	0.744282
1E05	2596	Mexiletine hydrochloride	0.767727	1.47488	1.03216	1.49471		1.19237	0.354593	0.742704
3A05	4382	Letrozole	1.27252	0.887903	1.45195	1.14337		1.18893	0.237247	0.726754
1E03	2571	Amlodipine besylate	0.774394	1.38759	1.14609	1.44094		1.18725	0.303667	0.718959
1E06	2600	Clofarabine	0.941645	1.11991	1.33643	1.3422		1.18505	0.192443	0.70872
2B02	4056	Docetaxel	0.610484	1.48776	0.973763	1.66305		1.18376	0.481276	0.702753
1C02	1328	Flumazenil	0.938262	1.32236	1.62792	0.83793		1.18162	0.363474	0.692797
2A04	3756	Maraviroc	0.807057	0.58321	1.7685	1.53046		1.17231	0.566909	0.649555
2A08	3765	Linezolid	1.34967	1.44081	0.872641	1.01414		1.16932	0.269773	0.635682
2E04	4440	Rivastigmine tartrate	1.75062	1.11433	0.792556	1.00702		1.16613	0.411983	0.620887
1A02	0425	UK 14,304	1.78695	0.96804	1.06305	0.846232		1.16607	0.423326	0.620597
2C03	4093	Hydrocortisone	0.855057	0.861124	1.19432	1.71197		1.15562	0.403355	0.572082
1C05	1479	Mifepristone	1.67219	0.724764	1.20227	0.997934		1.14929	0.399735	0.542704
1A09	0691	Dipyridamole	1.20383	1.26843	0.876241	1.22841		1.14423	0.180631	0.519204
3C05	6431	Phentolamine Mesylate	1.8007	0.960026	0.80966	0.999495		1.14247	0.446376	0.511043
2D10	4308	Rasagiline mesylate	1.31243	1.00381	1.20508	0.980581		1.12548	0.160298	0.432151
2G04	5139	Telmisartan	1.22753	1.32516	0.837631	1.09368		1.121	0.211405	0.411376
1B04	0911	Glibenclamide	0.911444	1.02204	1.19433	1.35228		1.12002	0.19371	0.406839
1C06	1505	Mycophenolic acid	1.06347	0.576387	1.24215	1.56986		1.11297	0.414651	0.374073
3C11	6819	Mefloquine hydrochloride	0.817483	0.567725	1.62602	1.41099		1.10556	0.495455	0.339667
2F07	4833	Levonorgestrel	1.16109	1.18298	1.29194	0.782972		1.10474	0.222018	0.335901
2G06	5250	Ramipril	0.976532	1.39087	1.03194	1.01729		1.10416	0.192576	0.333182
2H02	7226	Remdesivir	1.03001	0.62179	1.81424	0.935518		1.10039	0.506878	0.315685
1G03	2964	Doxazosin mesylate	0.845235	0.829946	1.18864	1.53667		1.10012	0.334848	0.31444
1B03	0909	Tropicamide	1.14093	1.21103	1.02393	1.02232		1.09955	0.0927783	0.311796
1B06	0964	Diazoxide	1.28062	0.807752	1.21651	1.08964		1.09863	0.20953	0.307523
2C06	4098	Carbamazepine	1.2934	1.08202	1.24447	0.762287		1.09554	0.239839	0.293182
1C09	1692	Cilostazol	1.17624	0.960819	1.33499	0.906787		1.09471	0.19801	0.289314
1A03	0427	Bromocriptine mesylate	1.60534	1.15592	0.701128	0.891332		1.08843	0.391833	0.260159
2C08	4102	Mycophenolate mofetil	1.00603	0.984994	1.15233	1.20308		1.08661	0.107552	0.251701
2G02	4990	Stavudine	0.627275	1.01697	1.32097	1.37756		1.08569	0.344195	0.247456
2A06	3759	Exemestane	0.7173	0.985351	1.23663	1.39958		1.08472	0.298376	0.242916
2C11	4117	Bepridil hydrochloride	1.47812	0.955778	1.29275	0.611251		1.08447	0.382465	0.241794
1C08	1637	Argatroban	0.882748	0.893391	1.24563	1.30289		1.08117	0.224232	0.226431
1A11	0869	Felbamate	0.782236	1.00259	1.4277	1.11156		1.08102	0.268664	0.225756
3A03	3389	Bicalutamide	0.627965	0.527251	1.38547	1.77965		1.08008	0.603514	0.221411
2H03	5798	Irbesartan	1.18945	1.161	1.13932	0.81886		1.07716	0.173417	0.207825
3A06	4427	Febuxostat	0.915083	0.821975	1.42361	1.14734		1.077	0.268542	0.207111
1E09	2664	Cabergoline	0.972484	0.730512	1.37293	1.22557		1.07537	0.283203	0.19954
1F09	2852	Adapalene	0.689941	0.538097	1.32329	1.74475		1.07402	0.561764	0.193249
2E07	4553	Azilsartan	0.9306	1.57718	1.00077	0.778444		1.07175	0.349499	0.182716
2C07	4099	Azathioprine	1.25226	1.21799	0.885447	0.929542		1.07131	0.190527	0.180679
2G07	5263	Bazedoxifene acetate	0.909082	1.11121	1.19636	1.06383		1.07012	0.120551	0.175158
1E07	2624	Decitabine	0.877079	0.748084	0.910036	1.73867		1.06847	0.452232	0.167475
2F10	4942	Pitavastatin calcium	0.968353	1.26773	1.06294	0.956921		1.06399	0.1439	0.146681
2D07	4241	Olopatadine hydrochloride	0.578315	1.3999	0.922922	1.33753		1.05967	0.384433	0.126625
1F06	2749	Dexmedetomidine hydrochloride	1.33813	0.73203	0.803117	1.33314		1.05161	0.32926	0.0892008
3A11	6507	Saxagliptin hydrochloride	0.78941	0.855807	1.57182	0.968044		1.04627	0.35804	0.0644315
1G04	2968	Spironolactone	0.759258	1.22616	1.11519	1.06751		1.04203	0.199887	0.044731
1B05	0937	Pimozide	1.3004	1.31192	0.75806	0.787955		1.03959	0.308095	0.0333934
3A07	4796	Escitalopram oxalate	0.957861	0.719955	1.2092	1.26654		1.03839	0.251074	0.0278397
1D06	2018	Mirtazapine	0.847717	0.58905	1.24238	1.47002		1.03729	0.394196	0.0227416
2D05	4216	Valsartan	1.36811	1.33754	0.868913	0.566238		1.0352	0.387219	0.0130381
1E08	2625	Zonisamide	0.609099	1.28469	1.08587	1.15192		1.0329	0.29438	0.00233519
3B07	6285	Megestrol Acetate	0.954175	0.750724	1.39084	1.03122		1.03174	0.267047	-0.00301853
1B07	0999	Tamoxifen citrate	1.01544	1.34272	1.3569	0.406149		1.0303	0.444993	-0.00970862
1D11	2429	Fexofenadine hydrochloride	0.767553	1.41563	0.907186	1.02731		1.02942	0.278495	-0.0138043
2F04	4798	(S)-Duloxetine hydrochloride	0.958618	0.616391	1.46659	1.06869		1.02757	0.35036	-0.0223691
1H02	3259	Gemcitabine hydrochloride	1.05721	0.874342	1.42785	0.743592		1.02575	0.297329	-0.0308382
3B06	6234	Entecavir	0.910824	0.808089	1.66312	0.714811		1.02421	0.433395	-0.0379878
2B03	3798	Losartan potassium	0.752258	1.02862	1.13802	1.16435		1.02081	0.188435	-0.0537592
2D02	4124	Pioglitazone hydrochloride	1.19496	0.888103	1.17563	0.821829		1.02013	0.192786	-0.0569285
1F02	2682	Sodium 4-Phenylbutyrate	0.597078	0.896075	1.28596	1.29557		1.01867	0.337091	-0.0636959
3B02	6538	PF 04449913 maleate	0.574602	0.402759	1.4777	1.58131		1.00909	0.606478	-0.108169
2A07	3754	Varenicline tartrate	1.01079	0.527779	1.15881	1.3007		0.99952	0.336031	-0.152614
2H05	5856	Ritonavir	0.673122	1.24142	1.01211	1.07005		0.999175	0.238176	-0.154215
3C04	6384	Ciclopirox	1.00566	1.03204	1.06742	0.888347		0.998368	0.0775886	-0.157959
1A06	0583	Minoxidil	0.964042	0.992213	0.798334	1.20462		0.989802	0.166809	-0.197729
2B05	4556	CP 690550 citrate	0.904193	0.758646	0.776694	1.51816		0.989423	0.358394	-0.199487
1F11	2917	Venlafaxine hydrochloride	0.454475	0.770117	1.16928	1.55855		0.988106	0.47976	-0.205604
3B03	6710	Darunavir	0.778809	0.924888	1.10966	1.13701		0.987591	0.168075	-0.207992
2F11	4985	Miglitol	1.22653	0.556096	1.30836	0.857303		0.987071	0.347919	-0.21041
2H11	6232	Bosentan	1.37766	1.07213	0.699168	0.793532		0.985622	0.305576	-0.217135
2B06	3852	Tranylcypromine hydrochloride	0.506247	1.05308	1.11895	1.25916		0.984361	0.330125	-0.222989
3A08	5069	Teriflunomide	1.14722	1.05435	0.95593	0.771491		0.982248	0.160755	-0.2328
3A02	3388	Anastrozole	0.902161	0.732806	0.895859	1.38757		0.9796	0.283053	-0.245094
2H04	5828	Ambrisentan	1.23811	0.621089	0.993548	1.05959		0.978084	0.259449	-0.252132
2G08	5325	Rosiglitazone	1.10561	0.965565	1.04961	0.787348		0.977032	0.138937	-0.257013
1B09	1097	Taxol	1.2731	0.694954	0.889771	1.0302		0.972006	0.243286	-0.280346
1F05	2706	Temozolomide	0.577941	1.00143	1.13286	1.17222		0.971112	0.272097	-0.284496
2A10	3771	Azithromycin	0.686404	0.626751	0.94626	1.61466		0.968519	0.452545	-0.296535
1G11	3256	Metoprolol tartrate	1.02274	1.4621	0.72479	0.654149		0.965945	0.36732	-0.308488
2C02	4092	Aspirin	0.690091	0.575698	1.20592	1.39151		0.965805	0.39458	-0.309138
1D09	2280	Raloxifene hydrochloride	0.941041	0.72975	1.50563	0.686548		0.965741	0.376708	-0.309434
3B04	6793	Dasatinib	0.705111	0.598476	1.24738	1.30582		0.964196	0.364132	-0.316607
1D02	1944	Loratidine	0.636249	1.09658	0.909157	1.21252		0.963626	0.251506	-0.319253
1G05	3000	Iressa	1.12724	1.02715	0.716235	0.983756		0.963594	0.17551	-0.319401
1D08	2252	Doxorubicin hydrochloride	1.11422	1.11471	0.842315	0.766975		0.959553	0.181498	-0.338161
1G10	3118	Ranolazine dihydrochloride	1.16314	1.08876	0.607618	0.961573		0.955273	0.24626	-0.358033
1D07	2175	Tetrabenazine	0.705644	0.809276	1.15099	1.11131		0.944305	0.220456	-0.40895
2A09	3768	Sunitinib malate	0.730043	0.85136	1.11259	1.0813		0.943823	0.184058	-0.411191
2E05	4460	Trifluorothymidine	1.10092	1.08969	0.747771	0.826456		0.941209	0.180869	-0.423324
1H04	3292	Metyrapone	0.833392	0.889602	0.897459	1.10167		0.930532	0.117608	-0.472894
2G09	5359	Rifaximin	1.24901	1.14839	0.564141	0.742952		0.926124	0.3257	-0.493361
2C10	4113	Fenofibrate	1.00915	0.849952	0.835604	1.00436		0.924766	0.0948721	-0.499665
2E10	4657	Zolmitriptan	0.57509	1.12362	1.13331	0.867001		0.924757	0.26372	-0.499706
1G06	3016	Miconazole nitrate	1.0353	0.726354	0.936874	0.998802		0.924333	0.138097	-0.501675
2D03	4148	Abacavir hemisulfate	1.20497	0.861052	0.825498	0.780811		0.918082	0.194054	-0.530695
1H10	3586	Sumatriptan succinate	0.885941	0.858269	1.02064	0.895015		0.914967	0.072164	-0.545154
2F09	7064	Ruxolitinib	0.990774	0.749109	0.91888	0.997931		0.914173	0.115688	-0.548841
2H09	6219	Arformoterol tartrate	0.50441	1.29059	1.0885	0.744249		0.906938	0.350548	-0.582429
2E03	4418	Saquinavir mesylate	1.16992	1.0889	0.48862	0.880038		0.90687	0.304403	-0.582747
3B10	6317	Prasugrel	0.617319	0.399858	1.74418	0.854659		0.904004	0.590108	-0.596052
1F08	2839	Levetiracetam	0.450306	0.787896	1.0163	1.34461		0.899779	0.376828	-0.615665
3B09	6311	Tadalafil	0.411713	0.660292	1.18243	1.30726		0.890424	0.424714	-0.659099
1F03	2685	Carvedilol	0.909673	0.492806	1.04752	1.11073		0.890183	0.2779	-0.660218
2G10	5422	XL 184	1.08862	0.665983	0.88172	0.9139		0.887557	0.173447	-0.672408
3A04	4361	Bosutinib	0.767923	0.433504	1.06135	1.25444		0.879306	0.358243	-0.710715
1H05	3308	Zileuton	1.08374	1.16078	0.73703	0.526538		0.877022	0.297595	-0.721318
1D03	1965	Simvastatin	1.26319	0.732432	0.881943	0.623568		0.875283	0.279454	-0.729389
3C08	6663	Silodosin	0.681739	0.765017	0.835124	1.20725		0.872283	0.231946	-0.74332
1G07	3050	Tamsulosin hydrochloride	0.703556	0.826509	1.07395	0.884812		0.872207	0.154262	-0.743673
1D10	0927	Fluoxetine hydrochloride	0.591287	0.962662	0.973758	0.960411		0.87203	0.187253	-0.744496
2B09	3896	Rotigotine hydrochloride	0.853022	0.799508	0.929217	0.902052		0.87095	0.057119	-0.749509
2B07	6960	ABT 199	0.56188	0.884201	1.0947	0.942501		0.87082	0.224263	-0.750111
2B11	3918	Pyrimethamine	0.589251	0.796055	1.23301	0.843527		0.865462	0.268753	-0.774987
1H08	3495	Fludarabine	0.639068	0.760905	1.04298	0.969717		0.853167	0.186156	-0.832067
2H10	6230	Rucaparib camsylate	1.19264	0.995934	0.638431	0.552277		0.844819	0.301103	-0.870821
2B10	3908	Ibutilide hemifumarate	1.20053	0.752159	0.828398	0.59259		0.84342	0.257552	-0.877318
1F07	2796	(S)-(+)-Ibuprofen	0.407359	0.560046	0.996041	1.40395		0.841848	0.450157	-0.884615
1E10	2671	Budesonide	0.611759	0.709159	0.926039	1.07274		0.829924	0.208469	-0.939975
1E11	2673	Acarbose	0.546847	0.786191	0.881199	1.09533		0.827393	0.22737	-0.951725
1F04	2688	CPT 11	0.558356	0.71076	0.964743	1.01531		0.812291	0.215444	-1.02184
2G11	5584	Aripiprazole	0.749506	1.0279	0.768785	0.687318		0.808378	0.150423	-1.04
3B08	6305	Lenalidomide	0.601848	0.582715	1.2766	0.745659		0.801706	0.324842	-1.07098
2E08	4616	Olmesartan	0.69938	1.25787	0.777791	0.471078		0.801531	0.330881	-1.07179
2B04	3805	Repaglinide	0.745846	0.886565	0.694	0.870356		0.799192	0.0941798	-1.08265
2H08	6185	Pemetrexed	1.00111	0.808397	0.71827	0.630649		0.789607	0.158581	-1.12715
1D05	2007	Fluticasone propionate	0.710993	0.589429	0.87961	0.9684		0.787108	0.169601	-1.13875
1H07	3351	Selexipag	0.878309	0.980573	0.732147	0.513807		0.776209	0.202472	-1.18935
1H06	3309	Fluvastatin sodium	0.88097	0.864117	0.590267	0.763098		0.774613	0.133465	-1.19676
3B05	6813	Ibrutinib	0.458695	0.925542	0.971183	0.724981		0.7701	0.233528	-1.21771
3C03	6357	Ciclesonide	0.522157	0.549722	1.0343	0.957811		0.765997	0.267713	-1.23676
1G09	3109	Furosemide	0.851197	1.11484	0.592483	0.503469		0.765498	0.275669	-1.23907
2H06	5906	Imatinib mesylate	0.704995	0.609756	0.764307	0.934027		0.753271	0.136286	-1.29584
1B08	1047	ICI 182,780	0.629172	0.473595	0.939556	0.880194		0.730629	0.217853	-1.40096
3C06	6486	Aprepitant	0.780222	0.37729	0.790143	0.946318		0.723493	0.243014	-1.43409
2G05	5181	Tolvaptan	0.757589	0.68987	0.807996	0.612953		0.717102	0.0846357	-1.46376
2D08	4245	Meclizine dihydrochloride	0.28124	0.155801	1.00572	1.36673		0.702372	0.580082	-1.53214
3A10	6202	Vilazodone hydrochloride	0.588321	0.297293	0.755907	1.14703		0.697137	0.354764	-1.55644
2A05	3757	Dofetilide	0.230634	0.262581	1.2183	1.02706		0.684646	0.511959	-1.61444
3C10	6814	Sorafenib	0.53407	0.626437	0.850271	0.683794		0.673643	0.132928	-1.66552
2H07	6176	FTY 720	0.510151	0.686188	0.946173	0.540762		0.670819	0.198985	-1.67863
2D04	4149	Delavirdine mesylate	0.479789	0.301584	0.976949	0.835178		0.648375	0.311738	-1.78283
2E02	4350	Axitinib	0.616115	0.287661	0.851261	0.710478		0.616379	0.239499	-1.93137
1F10	2864	Metformin hydrochloride	0.464495	0.560765	0.56301	0.874654		0.615731	0.178619	-1.93438
3C07	6641	Roflumilast	0.786303	0.337511	0.715543	0.618688		0.614511	0.197033	-1.94004
1G02	2960	Felodipine	0.621908	0.507407	0.519601	0.60597		0.563722	0.0585623	-2.17584
3C09	6811	Lapatinib	0.590003	0.424072	0.759412	0.406178		0.544916	0.16522	-2.26314
2C05	4096	Clotrimazole	0.228471	0.386066	0.755748	0.625208		0.498873	0.236494	-2.4769
1D04	2004	Isradipine	0.26639	0.402584	0.609212	0.658518		0.484176	0.182681	-2.54513
