## Supplemental Table 2 for "Allele-specific rescue of neurexin behavioral phenotypes by monoamine-targeting compounds"

### Sheet: Sheet1
Supplemental Table 2. Second source small molecule compound validation.
Cat.No	Compound name	Source
S1283	Asenapine maleate	Selleckchem
S3913	Pimethixene maleate	Selleckchem
S5185	Perospirone	Selleckchem
S1908	Flutamide	Selleckchem
S4054	Spironolactone	Selleckchem
S1174	Ostarine	Selleckchem
S1438	Topiramate	Selleckchem
S4506	Acetazolamide	Selleckchem
E0484	CNQX	Selleckchem
HY-B0670A	Dihydroergotamine (mesylate)	MedchemExpress
S2493	Olanzapine	Selleckchem
S2016	Mirtazapine	Selleckchem
HY-17034A	Dexamedetomidine (HCl)	MedchemExpress
S1794	Fenofibrate	Selleckchem
S4022	Probenecid	Selleckchem
