## Supplemental Table 3 for "Allele-specific rescue of neurexin behavioral phenotypes by monoamine-targeting compounds"

### Sheet: Sheet1
Supplemental Table 3. Small molecule screening results in nrx-1(nu485).
Library well	Cat. No.	Compound Name	Plate 1 Well 1	Plate 1 Well 2	Plate 2 Well 1	Plate 2 well 2		Average	St. Dev.	Z score
1F07	0475	Dihydroergotamine mesylate	2.22017	2.11705	2.13155	2.12608		2.14871	0.0480126	3.89482
2F04	4349	Olanzapine	1.66088	2.31017	2.39563	2.10509		2.11794	0.328193	3.78699
2D03	4107	Probenecid	1.44237	1.55214	1.77804	2.19577		1.74208	0.333184	2.4698
2B07	2749	Dexmedetomidine hydrochloride	1.25572	1.40929	2.20028	2.00067		1.71649	0.455156	2.38012
1E11	4113	Fenofibrate	0.585279	1.80895	1.86256	2.17273		1.60738	0.700013	1.99775
1C11	4216	Valsartan	1.50907	1.39884	2.04637	1.38031		1.58365	0.313676	1.91459
1E02	2018	Mirtazapine	1.38586	1.36352	1.85962	1.59495		1.55099	0.23065	1.80014
1F09	4148	Abacavir hemisulfate	1.31977	1.90989	1.64123	1.30128		1.54304	0.290124	1.77229
3A09	4361	Bosutinib	1.58569	1.99681	1.29197	1.29689		1.54284	0.33234	1.77158
2H04	4657	Zolmitriptan	1.30358	1.31581	1.73227	1.75966		1.52783	0.252177	1.71898
2F08	0425	UK 14,304	1.23887	0.947312	1.92515	1.92878		1.51003	0.495936	1.6566
1E03	4857	Amlexanox	1.35249	1.68315	1.46465	1.52449		1.5062	0.137837	1.64317
3A02	3737	Asenapine maleate	1.23597	1.62513	1.7741	1.37095		1.50154	0.242997	1.62683
3C06	4799	Capecitabine	1.37905	1.37598	1.657	1.52126		1.48332	0.134161	1.56299
2H09	4798	(S)-Duloxetine hydrochloride	1.80213	1.52787	1.21983	1.37356		1.48085	0.248377	1.55434
1C08	4117	Bepridil hydrochloride	1.54018	1.54116	1.08118	1.73278		1.47383	0.276986	1.52972
2G11	3389	Bicalutamide	1.63759	1.2039	1.66671	1.34283		1.46276	0.226241	1.49094
2A03	4553	Azilsartan	0.995182	2.2645	1.31172	1.22733		1.44969	0.559456	1.44512
2C02	4819	Methylprednisolone	1.27554	1.86535	1.44162	1.15873		1.43531	0.309299	1.39475
2E02	2004	Isradipine	1.73614	1.64259	1.02942	1.33054		1.43467	0.321033	1.3925
2C07	4099	Azathioprine	2.00603	1.18095	1.44936	1.01605		1.4131	0.433752	1.3169
2E07	3757	Dofetilide	1.10735	1.41786	1.40644	1.6982		1.40746	0.241321	1.29716
2A10	5069	Teriflunomide	1.6428	1.244	1.44881	1.21973		1.38884	0.19805	1.23188
2G07	4098	Carbamazepine	1.41696	1.45297	1.35616	1.25663		1.37068	0.085891	1.16825
1E04	3620	Topiramate	0.899245	1.30042	1.66284	1.6153		1.36945	0.352315	1.16395
2C11	6819	Mefloquine hydrochloride	1.33995	1.60119	1.19419	1.25956		1.34872	0.178557	1.09131
3A03	4791	Candesartan	1.03997	1.5047	1.52086	1.24165		1.32679	0.230092	1.01446
2H11	4427	Febuxostat	1.24224	1.25054	1.61561	1.13586		1.31106	0.209642	0.959328
3A04	1637	Argatroban	1.56944	1.23041	1.36362	1.0409		1.30109	0.222573	0.924396
1A03	2682	Sodium 4-Phenylbutyrate	1.24162	1.45668	0.856675	1.63807		1.29826	0.33604	0.914457
1E10	3351	Selexipag	0.879446	1.09881	1.71761	1.45633		1.28805	0.372205	0.878679
1G08	3756	Maraviroc	1.19014	0.761821	1.45735	1.74017		1.28737	0.416163	0.876303
1E09	3586	Sumatriptan succinate	1.3856	0.895986	1.38319	1.48302		1.28695	0.264759	0.874832
2F03	1505	Mycophenolic acid	1.33075	1.43359	1.25642	1.12635		1.28678	0.129291	0.874219
2F05	1692	Cilostazol	1.4568	1.28726	1.19135	1.1729		1.27708	0.129882	0.840233
2C06	0515	Dobutamine hydrochloride	1.67834	1.23338	1.12972	1.05397		1.27385	0.279505	0.828924
1F03	6663	Silodosin	1.00294	1.29225	1.46544	1.32506		1.27142	0.19411	0.820412
3C03	4796	Escitalopram oxalate	1.26216	1.30835	1.25271	1.23955		1.26569	0.0299133	0.800333
3C04	2796	(S)-(+)-Ibuprofen	0.608182	1.4539	1.49261	1.45197		1.25167	0.429398	0.75118
1C09	1965	Simvastatin	1.69518	1.41482	0.78824	1.06728		1.24138	0.396512	0.715135
1B02	4735	Quetiapine hemifumarate	1.43918	0.663574	1.24632	1.61125		1.24008	0.412234	0.71058
1C10	4382	Letrozole	0.693809	1.2231	1.64293	1.36806		1.23198	0.398794	0.682173
1C03	3754	Varenicline tartrate	1.05001	1.56375	0.832142	1.45539		1.22532	0.342924	0.658864
1E06	4231	Nateglinide	1.23704	1.67354	1.00775	0.96333		1.22042	0.325019	0.64166
2C05	4241	Olopatadine hydrochloride	2.03054	0.77775	0.577287	1.49585		1.22036	0.668762	0.641454
2B05	3309	Fluvastatin sodium	1.30304	0.847645	1.40368	1.31736		1.21793	0.250828	0.632954
1F04	4440	Rivastigmine tartrate	0.900991	1.43186	1.28313	1.23613		1.21303	0.22413	0.615771
1A10	6507	Saxagliptin hydrochloride	1.99043	0.833972	1.18872	0.838459		1.2129	0.544346	0.615308
3B03	4102	Mycophenolate mofetil	1.4697	1.02457	1.55713	0.797643		1.21226	0.361636	0.613083
3B04	3759	Exemestane	0.975347	1.3026	1.17616	1.34546		1.19989	0.166055	0.56974
1E07	3771	Azithromycin	0.822227	1.30128	1.39638	1.26861		1.19712	0.255739	0.560035
2D04	6311	Tadalafil	0.979025	1.74272	0.695981	1.33619		1.18848	0.452928	0.529746
1B10	6486	Aprepitant	0.920018	1.93487	0.959315	0.898311		1.17813	0.505123	0.493464
1F06	2839	Levetiracetam	0.957291	0.840707	1.42669	1.48493		1.1774	0.325848	0.490933
1B06	4056	Docetaxel	1.36484	0.968632	1.54244	0.820934		1.17421	0.336153	0.479737
1A04	4501	Ribavirin	1.15155	1.22777	0.915559	1.38836		1.17081	0.196721	0.467828
1A08	2664	Cabergoline	1.10066	1.13739	1.0034	1.43701		1.16962	0.18701	0.463634
1A09	4256	Tiagabine hydrochloride	1.4747	1.15735	1.09973	0.937104		1.16722	0.225204	0.455243
1A05	3609	Tizanidine hydrochloride	1.17167	1.72688	0.76293	0.996664		1.16454	0.410588	0.445837
2B02	2917	Venlafaxine hydrochloride	1.3127	0.726295	1.02995	1.55462		1.15589	0.357766	0.415544
2A05	3016	Miconazole nitrate	1.45902	0.78301	1.20645	1.14496		1.14836	0.278914	0.389151
1G03	6230	Rucaparib camsylate	1.37887	0.93437	1.0322	1.24594		1.14785	0.201612	0.387343
1D08	4616	Olmesartan	1.62072	1.13589	1.04422	0.78904		1.14747	0.347961	0.386011
3B06	3908	Ibutilide hemifumarate	1.30856	0.899385	1.35539	0.943342		1.12667	0.238514	0.313137
3A07	2578	Benazepril hydrochloride	1.37446	0.792952	1.23911	1.08538		1.12298	0.249706	0.300192
1B11	4712	Salmeterol xinafoate	0.614845	1.17074	1.43238	1.26328		1.12031	0.353961	0.290851
2A06	5139	Telmisartan	1.56269	1.348	0.908387	0.659187		1.11957	0.410321	0.288244
3A06	0427	Bromocriptine mesylate	0.992371	1.18146	1.06873	1.22161		1.11604	0.104813	0.275888
1A11	0685	Diltiazem hydrochloride	0.838669	1.21073	1.46789	0.91039		1.10692	0.289633	0.243922
1G02	5491	Aliskiren hemifumarate	1.50077	0.960356	1.09259	0.820393		1.09353	0.293364	0.196993
2C10	2685	Carvedilol	1.352	1.31271	0.818628	0.886255		1.0924	0.278911	0.193028
1D11	3852	Tranylcypromine hydrochloride	1.47814	0.830934	0.845309	1.20815		1.09063	0.311769	0.186848
1C04	4308	Rasagiline mesylate	0.823481	1.50031	1.22958	0.795994		1.08734	0.339253	0.175307
1H08	6793	Dasatinib	1.39148	0.752242	1.03716	1.16423		1.08628	0.266594	0.171583
1C02	3784	Sildenafil citrate	0.701749	1.77487	0.916044	0.943882		1.08414	0.473028	0.164083
1D10	3765	Linezolid	0.66897	1.34569	1.2467	1.07156		1.08323	0.298529	0.16091
2C04	6285	Megestrol Acetate	1.36383	0.780613	1.32758	0.835086		1.07678	0.31168	0.138296
1D05	1453	Clemastine fumarate	1.46405	1.36341	0.629676	0.800919		1.06451	0.411312	0.0953115
1H06	1530	Lovastatin	0.984836	1.24365	1.01424	0.966304		1.05226	0.12911	0.0523601
2H07	6234	Entecavir	0.791232	1.41363	0.7521	1.23359		1.04764	0.32742	0.0361664
1G09	0583	Minoxidil	0.971223	1.25473	0.875943	1.07072		1.04316	0.161926	0.0204643
1H02	3388	Anastrozole	1.02403	1.0961	0.711239	1.32331		1.03867	0.252813	0.00474345
1B04	5263	Bazedoxifene acetate	0.951933	1.09971	1.11115	0.988439		1.03781	0.0796299	0.00172308
2C03	3805	Repaglinide	0.785281	0.994603	1.25443	1.11138		1.03642	0.1983	-0.00312527
3B05	1479	Mifepristone	1.23806	0.899835	0.845773	1.15842		1.03552	0.191955	-0.00629054
2B10	2671	Budesonide	0.97923	0.854831	1.20879	1.07286		1.02893	0.149512	-0.0293896
1B08	2688	CPT 11	1.19365	0.850418	0.974184	1.03169		1.01248	0.142504	-0.087021
2H06	6710	Darunavir	0.763172	1.66367	0.569842	1.04387		1.01014	0.47718	-0.0952369
2H03	0964	Diazoxide	1.22106	1.10728	0.609939	1.07935		1.00441	0.270026	-0.115326
1G05	0911	Glibenclamide	0.989078	1.08869	1.08617	0.840931		1.00122	0.116486	-0.126507
1D04	3108	Bumetanide	0.851383	0.859729	1.12658	1.15646		0.998539	0.165588	-0.135891
3C09	4985	Miglitol	1.30241	1.17347	0.806006	0.701793		0.99592	0.287541	-0.14507
3B08	2571	Amlodipine besylate	0.807867	1.57059	0.709944	0.86947		0.989468	0.392943	-0.167681
3A05	0713	Cyclothiazide	0.757352	1.57472	0.654607	0.968151		0.988707	0.411898	-0.170346
1F08	1126	Dexamethasone	0.994851	0.78062	1.28612	0.886297		0.986972	0.217768	-0.176426
2F07	4460	Trifluorothymidine	0.745096	0.924574	1.21362	1.05471		0.984499	0.198604	-0.185095
2A08	6641	Roflumilast	0.904133	0.498811	1.1189	1.40829		0.982534	0.382971	-0.191981
1D02	5798	Irbesartan	0.727652	1.429	0.682149	1.08375		0.98064	0.348694	-0.198618
2B03	0869	Felbamate	1.019	1.04925	0.994222	0.857682		0.980037	0.0846164	-0.200732
1C07	2706	Temozolomide	0.766547	1.47189	1.02994	0.649537		0.979479	0.364792	-0.202688
2A04	4149	Delavirdine mesylate	0.774198	0.581239	1.33825	1.21157		0.976315	0.357436	-0.213773
2D08	3050	Tamsulosin hydrochloride	0.845672	0.496049	1.14496	1.41159		0.974567	0.393961	-0.219899
3C11	3863	Trovafloxacin mesylate	1.11167	1.11124	0.891603	0.781036		0.973887	0.165138	-0.222283
3B07	4245	Meclizine dihydrochloride	0.472829	1.03325	1.42954	0.954071		0.972424	0.39268	-0.227409
1F10	3256	Metoprolol tartrate	1.04276	0.882267	0.861988	1.08275		0.967442	0.111571	-0.24487
2F06	1706	Acetaminophen	0.429411	1.34107	1.09368	1.00455		0.967178	0.385742	-0.245794
1G11	3798	Losartan potassium	1.08905	0.799254	0.81313	1.15828		0.964927	0.185545	-0.253682
1H04	0927	Fluoxetine hydrochloride	1.03771	1.29391	0.728008	0.796456		0.964019	0.256927	-0.256863
1E05	3000	Iressa	0.657904	1.1713	1.08431	0.925827		0.959836	0.225486	-0.271522
1G06	2852	Adapalene	0.914823	1.11449	0.874453	0.920265		0.956007	0.107611	-0.284943
1C05	3292	Metyrapone	0.747601	1.1241	0.839875	1.08699		0.94964	0.184542	-0.307256
2F11	7064	Ruxolitinib	0.804421	0.949603	0.776165	1.25989		0.947519	0.221674	-0.314687
1A06	2968	Spironolactone	1.25845	0.968208	0.934527	0.619823		0.945253	0.261177	-0.32263
1D06	6317	Prasugrel	1.15128	0.70217	0.995183	0.932234		0.945218	0.18637	-0.322752
2C08	4092	Aspirin	1.12522	0.921723	0.696249	1.02048		0.940919	0.183058	-0.337816
1C06	6357	Ciclesonide	0.861449	0.868693	1.26219	0.765322		0.939413	0.220282	-0.343094
2D06	6431	Phentolamine Mesylate	0.963747	1.33183	0.701216	0.754146		0.937733	0.286141	-0.348981
1H09	1695	Cisapride	1.37426	0.954771	0.554853	0.861618		0.936376	0.338246	-0.353738
2D11	0623	Prazosin hydrochloride	1.02401	0.844226	1.07072	0.795547		0.933628	0.134193	-0.36337
2E08	4833	Levonorgestrel	0.890373	1.02593	0.984208	0.827633		0.932035	0.0897647	-0.368951
2D07	2429	Fexofenadine hydrochloride	0.729142	0.910267	0.965302	1.11758		0.930574	0.160381	-0.374072
2H08	1944	Loratidine	0.686546	1.20352	1.11691	0.673999		0.920244	0.27939	-0.410272
3B02	4990	Stavudine	1.4393	0.546045	0.745403	0.942208		0.91824	0.38318	-0.417296
3C05	4652	SAHA	0.701365	1.24462	0.899565	0.803141		0.912173	0.235945	-0.438555
1B05	7226	Remdesivir	0.942374	0.830526	0.79384	1.08012		0.911715	0.128824	-0.44016
2D02	2624	Decitabine	1.17468	1.01815	0.770891	0.638963		0.900672	0.240983	-0.478861
2F10	4556	CP 690550 citrate	0.840938	0.873052	0.931334	0.945582		0.897727	0.0491712	-0.489183
3B10	0999	Tamoxifen citrate	1.13275	0.741316	1.06095	0.642831		0.894462	0.238937	-0.500622
1A07	5906	Imatinib mesylate	0.914672	0.96421	0.807684	0.888592		0.89379	0.0654121	-0.50298
2C09	4093	Hydrocortisone	1.04065	0.700816	0.842114	0.974965		0.889636	0.150551	-0.517535
2B11	6538	PF 04449913 maleate	1.01011	0.723528	0.841768	0.979881		0.888821	0.132336	-0.520391
2F02	6219	Arformoterol tartrate	1.06825	1.16211	0.511658	0.799553		0.885393	0.292721	-0.532404
1D09	3517	Nebivolol hydrochloride	0.869771	0.718991	1.0453	0.905081		0.884787	0.134029	-0.53453
2G06	4942	Pitavastatin calcium	0.734042	0.913112	1.15896	0.722393		0.882127	0.204158	-0.54385
1G10	6176	FTY 720	1.0127	1.0762	0.813673	0.592998		0.873892	0.218115	-0.572711
2D10	5181	Tolvaptan	1.29773	1.01739	0.640895	0.522391		0.869601	0.354965	-0.587746
2H02	6232	Bosentan	1.03199	1.15937	0.532676	0.738509		0.865638	0.283419	-0.601636
2B04	2252	Doxorubicin hydrochloride	1.08602	0.881689	0.897827	0.595051		0.865147	0.202549	-0.603356
2E06	3918	Pyrimethamine	0.529942	1.01531	1.10806	0.803571		0.86422	0.256713	-0.606604
2G09	3109	Furosemide	0.557845	0.760829	1.30498	0.812044		0.858926	0.316985	-0.625159
2H05	2815	Valproic acid, sodium salt	0.954137	0.774321	0.717097	0.97942		0.856244	0.130165	-0.634557
2E04	5828	Ambrisentan	1.12642	0.789889	0.756193	0.739621		0.85303	0.183454	-0.645819
2G03	2960	Felodipine	0.697111	0.651104	1.00548	1.04454		0.849559	0.204087	-0.657982
3C07	2600	Clofarabine	0.784744	0.89542	0.931226	0.786113		0.849376	0.0752749	-0.658625
2G08	6343	Rosuvastatin calcium	0.738056	1.37299	0.560125	0.725597		0.849193	0.358494	-0.659266
3C02	2175	Tetrabenazine	0.79339	0.910946	0.961721	0.726597		0.848163	0.107418	-0.662874
2B09	5422	XL 184	0.492007	0.97891	0.94407	0.97757		0.848139	0.237968	-0.662959
2H10	3896	Rotigotine hydrochloride	0.868757	0.90542	0.610852	0.979638		0.841167	0.160322	-0.687392
2F09	3495	Fludarabine	0.848474	0.855024	0.846167	0.799296		0.83724	0.0255729	-0.701153
2E09	2673	Acarbose	0.789519	1.07827	0.767742	0.711186		0.83668	0.16441	-0.703116
2E11	3768	Sunitinib malate	0.928569	0.683855	0.690229	1.02416		0.831704	0.171559	-0.720555
2E03	5359	Rifaximin	0.725883	1.05699	0.824459	0.713996		0.830332	0.159009	-0.725365
3A11	0909	Tropicamide	0.948399	1.29471	0.544174	0.499223		0.821626	0.374523	-0.755874
1H07	3118	Ranolazine dihydrochloride	1.00643	0.512936	0.769104	0.995313		0.820947	0.232642	-0.758254
2A11	6185	Pemetrexed	1.00314	0.928815	0.637938	0.706348		0.81906	0.174586	-0.764866
3C08	1328	Flumazenil	0.918292	1.4398	0.313208	0.521309		0.798152	0.495969	-0.838137
1D03	5325	Rosiglitazone	1.50512	0.673812	0.359681	0.626887		0.791375	0.495536	-0.861886
1F02	5584	Aripiprazole	0.861997	0.684297	0.773676	0.836951		0.78923	0.0792154	-0.869402
3C10	3308	Zileuton	0.638886	0.804251	0.784034	0.92916		0.789083	0.118935	-0.869919
1G04	4096	Clotrimazole	0.668661	0.813935	0.899168	0.735266		0.779257	0.0995788	-0.904351
2G02	1470	Flecainide acetate	0.967997	0.614194	0.66914	0.865341		0.779168	0.165735	-0.904663
1H10	4094	Flutamide	1.3054	0.836185	0.511413	0.463021		0.779006	0.388079	-0.905234
2A09	5250	Ramipril	0.582997	0.87427	0.73032	0.919844		0.776858	0.152405	-0.912761
3B09	2625	Zonisamide	0.976741	0.585995	0.892878	0.624411		0.770006	0.193989	-0.936771
1B07	5856	Ritonavir	0.643536	0.986569	0.817471	0.584978		0.758138	0.181493	-0.978361
1G07	2280	Raloxifene hydrochloride	0.500917	0.556549	1.27761	0.695826		0.757726	0.356153	-0.979807
1B09	6305	Lenalidomide	0.760659	0.704276	0.617273	0.908171		0.747595	0.122223	-1.01531
2G04	2864	Metformin hydrochloride	0.369201	0.748018	0.981493	0.816768		0.72887	0.259019	-1.08093
1F05	2964	Doxazosin mesylate	0.602499	0.579415	0.852435	0.872055		0.726601	0.157116	-1.08888
3A08	0691	Dipyridamole	1.15391	0.410027	0.544951	0.786845		0.723933	0.326297	-1.09823
1D07	6384	Ciclopirox	1.06185	0.750072	0.469767	0.583259		0.716236	0.257567	-1.1252
2D09	2513	Acyclovir	0.845876	0.572022	0.782764	0.655772		0.714109	0.12338	-1.13266
1H11	2596	Mexiletine hydrochloride	0.788252	0.828116	0.729915	0.501389		0.711918	0.146031	-1.14034
2G05	3259	Gemcitabine hydrochloride	0.537827	0.784353	0.68751	0.694078		0.675942	0.10213	-1.26641
2A02	1097	Taxol	0.804051	0.915394	0.535692	0.418306		0.668361	0.230627	-1.29298
2B06	6336	Trazodone hydrochloride	0.618797	0.775156	0.549036	0.729712		0.668175	0.10306	-1.29363
3B11	6814	Sorafenib	0.676898	0.951073	0.523919	0.508818		0.665177	0.205163	-1.30414
2E05	0902	Cimetidine	0.583773	0.65392	0.880219	0.431284		0.637299	0.186721	-1.40184
1B03	6811	Lapatinib	0.381015	0.790827	0.526936	0.744273		0.610763	0.191537	-1.49483
2B08	4418	Saquinavir mesylate	0.786832	0.568627	0.58795	0.497733		0.610286	0.123923	-1.4965
1A02	6202	Vilazodone hydrochloride	0.996266	0.419276	0.309901	0.681328		0.601692	0.30575	-1.52662
1H03	0937	Pimozide	0.636735	0.557821	0.776526	0.417325		0.597102	0.150141	-1.5427
2D05	4124	Pioglitazone hydrochloride	0.448501	0.462721	0.92563	0.530662		0.591879	0.225371	-1.56101
2A07	2007	Fluticasone propionate	0.582856	0.624056	0.794562	0.337655		0.584782	0.188526	-1.58588
1F11	1226	Etoposide	0.61932	0.860077	0.417767	0.38582		0.570746	0.21884	-1.63507
3A10	6960	ABT 199	0.317778	0.403105	0.700394	0.853129		0.568602	0.25075	-1.64258
2G10	5136	Rizatriptan benzoate	0.458549	0.669845	0.492328	0.626066		0.561697	0.102129	-1.66678
1H05	4350	Axitinib	0.580388	0.315673	0.532704	0.46993		0.474674	0.115248	-1.97175
2E10	6813	Ibrutinib	0.307643	0.293952	0.478698	0.441075		0.380342	0.0932931	-2.30232
1E08	1047	ICI 182,780	0.610645	0.349634	0.210063	0.220947		0.347822	0.186328	-2.41629
