## Supplemental Table 4 for "Allele-specific rescue of neurexin behavioral phenotypes by monoamine-targeting compounds"

### Sheet: Sheet1
Supplemental Table 4.Comparison of Z scores from nrx-1 behavioral screens.
Cat. No.	Compound Name	Z score wy778	Z score nu485	Z score product	Z score difference
4349	Olanzapine	2.89472	3.78699	10.9623	0.892266
4107	Probenecid	1.89366	2.4698	4.67696	0.576141
3737	Asenapine maleate	2.39274	1.62683	3.89258	0.765904
4350	Axitinib	-1.93137	-1.97175	3.80818	0.0403741
2004	Isradipine	-2.54513	1.3925	3.54411	3.93764
3620	Topiramate	3.0331	1.16395	3.53038	1.86915
1047	ICI 182,780	-1.40096	-2.41629	3.38512	1.01533
6811	Lapatinib	-2.26314	-1.49483	3.38301	0.768311
0475	Dihydroergotamine mesylate	0.858472	3.89482	3.34359	3.03635
4857	Amlexanox	1.91964	1.64317	3.15428	0.276468
1226	Etoposide	1.78011	-1.63507	2.9106	3.41518
4094	Flutamide	3.21504	-0.905234	2.91037	4.12028
6813	Ibrutinib	-1.21771	-2.30232	2.80356	1.08461
6202	Vilazodone hydrochloride	-1.55644	-1.52662	2.37609	0.0298281
4096	Clotrimazole	-2.4769	-0.904351	2.23999	1.57255
6814	Sorafenib	-1.66552	-1.30414	2.17207	0.361379
3757	Dofetilide	-1.61444	1.29716	2.09418	2.9116
2864	Metformin hydrochloride	-1.93438	-1.08093	2.09093	0.85345
2007	Fluticasone propionate	-1.13875	-1.58588	1.80592	0.447127
5136	Rizatriptan benzoate	1.07421	-1.66678	1.79047	2.74099
4799	Capecitabine	0.921313	1.56299	1.44	0.641676
2960	Felodipine	-2.17584	-0.657982	1.43166	1.51785
0902	Cimetidine	0.982674	-1.40184	1.37755	2.38451
0515	Dobutamine hydrochloride	1.64944	0.828924	1.36726	0.820517
4819	Methylprednisolone	0.885704	1.39475	1.23534	0.509046
6960	ABT 199	-0.750111	-1.64258	1.23212	0.89247
6305	Lenalidomide	-1.07098	-1.01531	1.08737	0.055666
6343	Rosuvastatin calcium	1.60652	-0.659266	1.05912	2.26578
3351	Selexipag	-1.18935	0.878679	1.04506	2.06803
0425	UK 14,304	0.620597	1.6566	1.02808	1.036
4735	Quetiapine hemifumarate	1.43814	0.71058	1.02191	0.727561
4231	Nateglinide	1.57499	0.64166	1.01061	0.933332
4791	Candesartan	0.996051	1.01446	1.01045	0.0184047
4113	Fenofibrate	-0.499665	1.99775	0.998206	2.49742
6176	FTY 720	-1.67863	-0.572711	0.961371	1.10592
4652	SAHA	2.0946	-0.438555	0.918597	2.53316
5584	Aripiprazole	-1.04	-0.869402	0.90418	0.170599
4418	Saquinavir mesylate	-0.582747	-1.4965	0.872082	0.913755
1470	Flecainide acetate	0.954147	-0.904663	0.863182	1.85881
6185	Pemetrexed	-1.12715	-0.764866	0.862118	0.362283
5181	Tolvaptan	-1.46376	-0.587746	0.860317	0.876011
2596	Mexiletine hydrochloride	0.742704	-1.14034	0.846933	1.88304
4256	Tiagabine hydrochloride	1.80347	0.455243	0.821019	1.34823
3109	Furosemide	-1.23907	-0.625159	0.774618	0.613916
3309	Fluvastatin sodium	-1.19676	0.632954	0.757494	1.82971
2673	Acarbose	-0.951725	-0.703116	0.669173	0.248609
5906	Imatinib mesylate	-1.29584	-0.50298	0.651781	0.79286
4501	Ribavirin	1.38955	0.467828	0.650069	0.921718
3308	Zileuton	-0.721318	-0.869919	0.627489	0.148601
6663	Silodosin	-0.74332	0.820412	0.609828	1.56373
3495	Fludarabine	-0.832067	-0.701153	0.583407	0.130914
1328	Flumazenil	0.692797	-0.838137	0.580659	1.53093
3609	Tizanidine hydrochloride	1.28707	0.445837	0.573822	0.841229
0691	Dipyridamole	0.519204	-1.09823	0.570207	1.61744
3756	Maraviroc	0.649555	0.876303	0.569207	0.226748
1965	Simvastatin	-0.729389	0.715135	0.521612	1.44452
3896	Rotigotine hydrochloride	-0.749509	-0.687392	0.515207	0.0621169
4382	Letrozole	0.726754	0.682173	0.495772	0.0445811
3586	Sumatriptan succinate	-0.545154	0.874832	0.476918	1.41999
3918	Pyrimethamine	-0.774987	-0.606604	0.470111	0.168383
2600	Clofarabine	0.70872	-0.658625	0.466781	1.36735
3517	Nebivolol hydrochloride	0.868091	-0.53453	0.464021	1.40262
5422	XL 184	-0.672408	-0.662959	0.445779	0.00944903
6357	Ciclesonide	-1.23676	-0.343094	0.424324	0.893665
4616	Olmesartan	-1.07179	0.386011	0.413723	1.4578
4440	Rivastigmine tartrate	0.620887	0.615771	0.382324	0.00511645
4149	Delavirdine mesylate	-1.78283	-0.213773	0.381121	1.56906
1695	Cisapride	1.0773	-0.353738	0.381083	1.43104
6641	Roflumilast	-1.94004	-0.191981	0.372452	1.74806
6819	Mefloquine hydrochloride	0.339667	1.09131	0.370681	0.751639
4117	Bepridil hydrochloride	0.241794	1.52972	0.369878	1.28793
0623	Prazosin hydrochloride	1.00059	-0.36337	0.363585	1.36396
1097	Taxol	-0.280346	-1.29298	0.362483	1.01264
5359	Rifaximin	-0.493361	-0.725365	0.357866	0.232004
6311	Tadalafil	-0.659099	0.529746	0.349155	1.18885
4245	Meclizine dihydrochloride	-1.53214	-0.227409	0.348423	1.30473
2578	Benazepril hydrochloride	1.14821	0.300192	0.344682	0.848015
4098	Carbamazepine	0.293182	1.16825	0.34251	0.875068
2964	Doxazosin mesylate	0.31444	-1.08888	0.342388	1.40332
6230	Rucaparib camsylate	-0.870821	0.387343	0.337306	1.25816
4056	Docetaxel	0.702753	0.479737	0.337137	0.223016
3389	Bicalutamide	0.221411	1.49094	0.33011	1.26952
1505	Mycophenolic acid	0.374073	0.874219	0.327021	0.500147
6219	Arformoterol tartrate	-0.582429	-0.532404	0.310088	0.0500253
5250	Ramipril	0.333182	-0.912761	0.304116	1.24594
2280	Raloxifene hydrochloride	-0.309434	-0.979807	0.303185	0.670374
2839	Levetiracetam	-0.615665	0.490933	0.30225	1.1066
3768	Sunitinib malate	-0.411191	-0.720555	0.296286	0.309363
4093	Hydrocortisone	0.572082	-0.517535	0.296073	1.08962
5069	Teriflunomide	-0.2328	1.23188	0.286783	1.46468
3908	Ibutilide hemifumarate	-0.877318	0.313137	0.274721	1.19046
3118	Ranolazine dihydrochloride	-0.358033	-0.758254	0.27148	0.400221
2175	Tetrabenazine	-0.40895	-0.662874	0.271082	0.253924
4712	Salmeterol xinafoate	0.923702	0.290851	0.26866	0.632851
4553	Azilsartan	0.182716	1.44512	0.264047	1.26241
1692	Cilostazol	0.289314	0.840233	0.243091	0.550918
4099	Azathioprine	0.180679	1.3169	0.237937	1.13622
1126	Dexamethasone	1.32182	-0.176426	0.233204	1.49825
0685	Diltiazem hydrochloride	0.929094	0.243922	0.226627	0.685171
5325	Rosiglitazone	-0.257013	-0.861886	0.221516	0.604873
2749	Dexmedetomidine hydrochloride	0.0892008	2.38012	0.212309	2.29092
1637	Argatroban	0.226431	0.924396	0.209312	0.697965
2252	Doxorubicin hydrochloride	-0.338161	-0.603356	0.204031	0.265195
4427	Febuxostat	0.207111	0.959328	0.198687	0.752217
3016	Miconazole nitrate	-0.501675	0.389151	0.195227	0.890826
6317	Prasugrel	-0.596052	-0.322752	0.192377	0.2733
0927	Fluoxetine hydrochloride	-0.744496	-0.256863	0.191234	0.487632
5491	Aliskiren hemifumarate	0.914363	0.196993	0.180123	0.717371
6431	Phentolamine Mesylate	0.511043	-0.348981	0.178345	0.860025
3784	Sildenafil citrate	1.08689	0.164083	0.17834	0.922802
6384	Ciclopirox	-0.157959	-1.1252	0.177737	0.967245
7064	Ruxolitinib	-0.548841	-0.314687	0.172713	0.234154
3050	Tamsulosin hydrochloride	-0.743673	-0.219899	0.163533	0.523774
5828	Ambrisentan	-0.252132	-0.645819	0.162832	0.393687
4102	Mycophenolate mofetil	0.251701	0.613083	0.154314	0.361382
5856	Ritonavir	-0.154215	-0.978361	0.150878	0.824147
3292	Metyrapone	-0.472894	-0.307256	0.1453	0.165638
7226	Remdesivir	0.315685	-0.44016	0.138952	0.755845
3759	Exemestane	0.242916	0.56974	0.138399	0.326824
1944	Loratidine	-0.319253	-0.410272	0.130981	0.0910182
6232	Bosentan	-0.217135	-0.601636	0.130636	0.3845
0713	Cyclothiazide	0.744282	-0.170346	0.126786	0.914628
1453	Clemastine fumarate	1.31416	0.0953115	0.125255	1.21885
4833	Levonorgestrel	0.335901	-0.368951	0.123931	0.704852
5139	Telmisartan	0.411376	0.288244	0.118577	0.123132
4092	Aspirin	-0.309138	-0.337816	0.104432	0.0286777
4990	Stavudine	0.247456	-0.417296	0.103262	0.664752
3765	Linezolid	0.635682	0.16091	0.102287	0.474773
4556	CP 690550 citrate	-0.199487	-0.489183	0.0975856	0.289696
2664	Cabergoline	0.19954	0.463634	0.0925136	0.264094
2688	CPT 11	-1.02184	-0.087021	0.0889211	0.934814
4124	Pioglitazone hydrochloride	-0.0569285	-1.56101	0.0888658	1.50408
3000	Iressa	-0.319401	-0.271522	0.0867246	0.0478786
4241	Olopatadine hydrochloride	0.126625	0.641454	0.0812239	0.51483
2624	Decitabine	0.167475	-0.478861	0.0801971	0.646336
4942	Pitavastatin calcium	0.146681	-0.54385	0.0797727	0.690531
4460	Trifluorothymidine	-0.423324	-0.185095	0.078355	0.238229
4308	Rasagiline mesylate	0.432151	0.175307	0.0757593	0.256844
3256	Metoprolol tartrate	-0.308488	-0.24487	0.0755394	0.0636175
0427	Bromocriptine mesylate	0.260159	0.275888	0.0717747	0.0157296
2682	Sodium 4-Phenylbutyrate	-0.0636959	0.914457	0.0582472	0.978153
2706	Temozolomide	-0.284496	-0.202688	0.0576639	0.0818088
6538	PF 04449913 maleate	-0.108169	-0.520391	0.0562903	0.412221
6793	Dasatinib	-0.316607	0.171583	0.0543242	0.488189
0937	Pimozide	0.0333934	-1.5427	0.0515162	1.5761
0911	Glibenclamide	0.406839	-0.126507	0.0514679	0.533346
0869	Felbamate	0.225756	-0.200732	0.0453165	0.426488
1530	Lovastatin	0.813327	0.0523601	0.0425859	0.760967
3852	Tranylcypromine hydrochloride	-0.222989	0.186848	0.0416651	0.409837
5798	Irbesartan	0.207825	-0.198618	0.0412778	0.406443
2018	Mirtazapine	0.0227416	1.80014	0.0409379	1.7774
6507	Saxagliptin hydrochloride	0.0644315	0.615308	0.0396452	0.550877
3259	Gemcitabine hydrochloride	-0.0308382	-1.26641	0.0390539	1.23558
0964	Diazoxide	0.307523	-0.115326	0.0354655	0.42285
4985	Miglitol	-0.21041	-0.14507	0.0305242	0.0653395
2671	Budesonide	-0.939975	-0.0293896	0.0276255	0.910585
4216	Valsartan	0.0130381	1.91459	0.0249625	1.90155
4796	Escitalopram oxalate	0.0278397	0.800333	0.022281	0.772493
6710	Darunavir	-0.207992	-0.0952369	0.0198085	0.112755
2968	Spironolactone	0.044731	-0.32263	0.0144316	0.367361
3798	Losartan potassium	-0.0537592	-0.253682	0.0136377	0.199923
2429	Fexofenadine hydrochloride	-0.0138043	-0.374072	0.00516379	0.360267
0999	Tamoxifen citrate	-0.00970862	-0.500622	0.00486035	0.490913
0583	Minoxidil	-0.197729	0.0204643	0.00404639	0.218193
1479	Mifepristone	0.542704	-0.00629054	0.0034139	0.548995
3805	Repaglinide	-1.08265	-0.00312527	0.00338358	1.07952
6234	Entecavir	-0.0379878	0.0361664	0.00137388	0.0741542
6285	Megestrol Acetate	-0.00301853	0.138296	0.000417451	0.141315
5263	Bazedoxifene acetate	0.175158	0.00172308	0.000301812	0.173435
3388	Anastrozole	-0.245094	0.00474345	-0.00116259	0.249837
2625	Zonisamide	0.00233519	-0.936771	-0.00218754	0.939107
4798	(S)-Duloxetine hydrochloride	-0.0223691	1.55434	-0.034769	1.5767
2852	Adapalene	0.193249	-0.284943	-0.0550651	0.478192
2917	Venlafaxine hydrochloride	-0.205604	0.415544	-0.0854376	0.621148
3754	Varenicline tartrate	-0.152614	0.658864	-0.100552	0.811478
2571	Amlodipine besylate	0.718959	-0.167681	-0.120556	0.88664
3108	Bumetanide	0.932272	-0.135891	-0.126687	1.06816
2685	Carvedilol	-0.660218	0.193028	-0.12744	0.853246
3771	Azithromycin	-0.296535	0.560035	-0.16607	0.85657
3863	Trovafloxacin mesylate	0.831735	-0.222283	-0.184881	1.05402
0909	Tropicamide	0.311796	-0.755874	-0.235678	1.06767
1706	Acetaminophen	1.32577	-0.245794	-0.325865	1.57156
2815	Valproic acid, sodium salt	0.939216	-0.634557	-0.595986	1.57377
2796	(S)-(+)-Ibuprofen	-0.884615	0.75118	-0.664506	1.6358
6486	Aprepitant	-1.43409	0.493464	-0.70767	1.92755
4657	Zolmitriptan	-0.499706	1.71898	-0.858987	2.21869
4148	Abacavir hemisulfate	-0.530695	1.77229	-0.940548	2.30299
2513	Acyclovir	1.08327	-1.13266	-1.22698	2.21593
4361	Bosutinib	-0.710715	1.77158	-1.25908	2.48229
6336	Trazodone hydrochloride	1.4743	-1.29363	-1.9072	2.76793
