## Supplemental Table 5 for "Allele-specific rescue of neurexin behavioral phenotypes by monoamine-targeting compounds"

### Sheet: Sheet1
Supplemental Table 5. C. elegans strains
Figure	Figure reference	Strain identifier	Genotype	Source
1, 2, 4	control	N2		CGC
1, 2, 3, 4	nrx-1(wy778)	TV13570	unc-119(ed3) III, nrx-1(wy778[unc-119(+)]) V	CGC
1, 2, 3, 4	nrx-1(nu485)	TV22997	nrx-1(nu485) V	Cowen et al 2024
5	control	DA609	npr-1(ad609)	CGC
5	nrx-1(wy778)	MPH49	unc-119(ed3) III; nrx-1(wy778[unc-119(+)]) V; npr-1(ad609) X	Cowen et al 2024
5	nrx-1(nu485)	MPH51	nrx-1(nu485) V; npr-1(ad609) X	Cowen et al 2024
